# Fungal Pathogen Gene Selection for Predicting the Onset of Infection Using a Multi-Stage Machine Learning Approach

**DOI:** 10.1101/2023.09.26.559518

**Authors:** Graham Thomas, Oliver Stoner, Fabrizio Costa, Ryan M Ames

## Abstract

Phytopathogenic fungi pose a serious threat to global food security. Next-generation sequencing technologies, such as transcriptomics, are increasingly used to profile infection, assess environmental adaptation and gauge host-responses. The accumulation of these large-scale data has created the opportunity to employ new computational methods to gain greater biological insights. Machine learning approaches, that learn to identify patterns in complex data sets, have recently been applied to the field of plant-pathogen interactions. Here, we apply a machine learning approach to transcriptomics data for the fungal pathogen *Zymoseptoria tritici*, to predict the onset of infection as measured by timing of the appearance of necrosis. We present a method for identifying the most important genes that predict infection timings, accurately classify isolates as early and late infectors and predict the timing of infection of ‘novel’ isolates using only a subset of the data. These methods and the genes identified further demonstrate the use of these tools in the field of plant-pathogen interactions and have implications for the identification of biomarkers for disease monitoring and forecasting.

Fungi that infect plants pose a serious threat to global food security. Methods to study these pathogens generate vast amounts of data that create new opportunities for computational tools to analyse them. Machine learning methods can learn patterns in complex data such as when genes are turned on or off in fungal plant pathogens. In this study we use machine learning approaches to predict the onset of infection in several isolates of an important fungal pathogen. We show that these methods can identify a small group of genes that are predictive of the infection onset. We can even use these methods on ‘novel’ isolates to infer the likely timing of disease development. Our work has implications for plant disease diagnosis, monitoring and forecasting.
