## Supplementary-file2-Cladosporium-fulvum for "Fungal Pathogen Gene Selection for Predicting the Onset of Infection Using a Multi-Stage Machine Learning Approach"

### Sheet: Cladosporium fulvum hits
Hit	Score	EValue	Alignment Length	% Hit Coverage	Hit Identity	% Hit Identity	Query Name	Query Start	Query End	Hit Name	Protein ID	Hit Start	Hit End	Organism	Dataset
Clafu1|185807	58	1.06e-11	162	0.2596	136	0.8395	Zt09_chr_10_00159	7	622	jgi|Clafu1|185807|scf7180000127843_G9443	185725	13	471	Cladosporium fulvum v1.0	Clafu1_GeneCatalog_transcripts_20110826.nt
Clafu1|191837	145	4.26e-23	329	0.0754	283	0.8602	Zt09_chr_12_00203	868	3533	jgi|Clafu1|191837|scf7180000130437_G6621	191755	832	2942	Cladosporium fulvum v1.0	Clafu1_GeneCatalog_transcripts_20110826.nt
Clafu1|191437	120	1.14e-09	184	0.0392	168	0.913	Zt09_chr_12_00203	883	4295	jgi|Clafu1|191437|scf7180000130411_G6092	191355	955	3812	Cladosporium fulvum v1.0	Clafu1_GeneCatalog_transcripts_20110826.nt
Clafu1|196374	100	1.66e-17	136	0.0316	127	0.9338	Zt09_chr_12_00203	503	3698	jgi|Clafu1|196374|scf7180000130907_G9146	196292	404	3092	Cladosporium fulvum v1.0	Clafu1_GeneCatalog_transcripts_20110826.nt
Clafu1|186673	78	6e-14	118	0.052	108	0.9153	Zt09_chr_1_00078	1142	1488	jgi|Clafu1|186673|scf7180000128508_G10797	186591	1022	1365	Cladosporium fulvum v1.0	Clafu1_GeneCatalog_transcripts_20110826.nt
Clafu1|194225	113	8.28e-24	177	0.1415	161	0.9096	Zt09_chr_1_00142	124	1308	jgi|Clafu1|194225|scf7180000130763_G8679	194143	121	1184	Cladosporium fulvum v1.0	Clafu1_GeneCatalog_transcripts_20110826.nt
Clafu1|184042	107	7.79e-06	111	0.0052	110	0.991	Zt09_chr_1_00237	1000	3987	jgi|Clafu1|184042|scf7180000126533_G8575	183960	88	17361	Cladosporium fulvum v1.0	Clafu1_GeneCatalog_transcripts_20110826.nt
Clafu1|195194	118	7.51e-39	290	0.2663	247	0.8517	Zt09_chr_1_00619	549	1270	jgi|Clafu1|195194|scf7180000130799_G12331	195112	421	1040	Cladosporium fulvum v1.0	Clafu1_GeneCatalog_transcripts_20110826.nt
Clafu1|191189	531	0	1175	0.7665	1014	0.863	Zt09_chr_3_00393	188	1501	jgi|Clafu1|191189|scf7180000130384_G7538	191107	185	1442	Cladosporium fulvum v1.0	Clafu1_GeneCatalog_transcripts_20110826.nt
Clafu1|195275	57	1.01e-09	125	0.0894	108	0.864	Zt09_chr_3_00461	706	1244	jgi|Clafu1|195275|scf7180000130809_G10000	195193	670	1214	Cladosporium fulvum v1.0	Clafu1_GeneCatalog_transcripts_20110826.nt
Clafu1|196687	64	7.01e-08	76	0.0645	73	0.9605	Zt09_chr_4_00505	869	1235	jgi|Clafu1|196687|scf7180000130912_G10215	196605	691	1007	Cladosporium fulvum v1.0	Clafu1_GeneCatalog_transcripts_20110826.nt
Clafu1|190053	95	1.63e-32	215	0.2961	185	0.8605	Zt09_chr_5_00763	331	1017	jgi|Clafu1|190053|scf7180000130302_G9299	189971	4	629	Cladosporium fulvum v1.0	Clafu1_GeneCatalog_transcripts_20110826.nt
Clafu1|195792	519	0	1047	0.4586	915	0.8739	Zt09_chr_8_00269	364	2277	jgi|Clafu1|195792|scf7180000130860_G8792	195710	205	2139	Cladosporium fulvum v1.0	Clafu1_GeneCatalog_transcripts_20110826.nt

### Sheet: GO annotations
Zymo	Hit	proteinId	gotermId	goName	gotermType	goAcc
Zt09_chr_1_00237	Clafu1|184042	183960	3055	myosin light chain kinase activity	molecular_function	GO:0004687
Zt09_chr_10_00159	Clafu1|185807	185725	2770	glutathione transferase activity	molecular_function	GO:0004364
Zt09_chr_1_00078	Clafu1|186673	186591	2175	nucleic acid binding	molecular_function	GO:0003676
Zt09_chr_1_00078	Clafu1|186673	186591	3827	intracellular	cellular_component	GO:0005622
Zt09_chr_1_00078	Clafu1|186673	186591	5939	zinc ion binding	molecular_function	GO:0008270
Zt09_chr_3_00393	Clafu1|191189	191107	4285	mitochondrial electron transport, NADH to ubiquinone	biological_process	GO:0006120
Zt09_chr_3_00393	Clafu1|191189	191107	5816	NADH dehydrogenase (ubiquinone) activity	molecular_function	GO:0008137
Zt09_chr_3_00393	Clafu1|191189	191107	7744	FMN binding	molecular_function	GO:0010181
Zt09_chr_3_00393	Clafu1|191189	191107	24786	4 iron, 4 sulfur cluster binding	molecular_function	GO:0051539
Zt09_chr_3_00393	Clafu1|191189	191107	4283	electron transport	biological_process	GO:0006118
Zt09_chr_3_00393	Clafu1|191189	191107	9858	oxidoreductase activity, acting on NADH or NADPH	molecular_function	GO:0016651
Zt09_chr_3_00393	Clafu1|191189	191107	24535	NAD binding	molecular_function	GO:0051287
Zt09_chr_12_00203	Clafu1|191437	191355	3736	ATP binding	molecular_function	GO:0005524
Zt09_chr_12_00203	Clafu1|191437	191355	10082	ATPase activity	molecular_function	GO:0016887
Zt09_chr_12_00203	Clafu1|191437	191355	162	nucleotide binding	molecular_function	GO:0000166
Zt09_chr_12_00203	Clafu1|191437	191355	10269	nucleoside-triphosphatase activity	molecular_function	GO:0017111
Zt09_chr_12_00203	Clafu1|191437	191355	4927	transport	biological_process	GO:0006810
Zt09_chr_12_00203	Clafu1|191437	191355	9321	integral to membrane	cellular_component	GO:0016021
Zt09_chr_12_00203	Clafu1|191437	191355	18135	ATPase activity, coupled to transmembrane movement of substances	molecular_function	GO:0042626
Zt09_chr_12_00203	Clafu1|191837	191755	3736	ATP binding	molecular_function	GO:0005524
Zt09_chr_12_00203	Clafu1|191837	191755	10082	ATPase activity	molecular_function	GO:0016887
Zt09_chr_12_00203	Clafu1|191837	191755	162	nucleotide binding	molecular_function	GO:0000166
Zt09_chr_12_00203	Clafu1|191837	191755	10269	nucleoside-triphosphatase activity	molecular_function	GO:0017111
Zt09_chr_12_00203	Clafu1|191837	191755	4927	transport	biological_process	GO:0006810
Zt09_chr_12_00203	Clafu1|191837	191755	9321	integral to membrane	cellular_component	GO:0016021
Zt09_chr_12_00203	Clafu1|191837	191755	18135	ATPase activity, coupled to transmembrane movement of substances	molecular_function	GO:0042626
Zt09_chr_1_00142	Clafu1|194225	194143	2933	hydrolase activity, hydrolyzing O-glycosyl compounds	molecular_function	GO:0004553
Zt09_chr_1_00142	Clafu1|194225	194143	4143	carbohydrate metabolic process	biological_process	GO:0005975
Zt09_chr_1_00142	Clafu1|194225	194143	2744	glucan 1,3-beta-glucosidase activity	molecular_function	GO:0004338
Zt09_chr_3_00461	Clafu1|195275	195193	2715	exo-alpha-sialidase activity	molecular_function	GO:0004308
Zt09_chr_8_00269	Clafu1|195792	195710	2536	catalase activity	molecular_function	GO:0004096
Zt09_chr_8_00269	Clafu1|195792	195710	2976	peroxidase activity	molecular_function	GO:0004601
Zt09_chr_8_00269	Clafu1|195792	195710	4283	electron transport	biological_process	GO:0006118
Zt09_chr_8_00269	Clafu1|195792	195710	5077	response to oxidative stress	biological_process	GO:0006979
Zt09_chr_8_00269	Clafu1|195792	195710	12251	heme binding	molecular_function	GO:0020037
Zt09_chr_8_00269	Clafu1|195792	195710	9890	L-ascorbate peroxidase activity	molecular_function	GO:0016688
Zt09_chr_12_00203	Clafu1|196374	196292	3736	ATP binding	molecular_function	GO:0005524
Zt09_chr_12_00203	Clafu1|196374	196292	10082	ATPase activity	molecular_function	GO:0016887
Zt09_chr_12_00203	Clafu1|196374	196292	162	nucleotide binding	molecular_function	GO:0000166
Zt09_chr_12_00203	Clafu1|196374	196292	10269	nucleoside-triphosphatase activity	molecular_function	GO:0017111
Zt09_chr_12_00203	Clafu1|196374	196292	4927	transport	biological_process	GO:0006810
Zt09_chr_12_00203	Clafu1|196374	196292	9321	integral to membrane	cellular_component	GO:0016021
Zt09_chr_12_00203	Clafu1|196374	196292	18135	ATPase activity, coupled to transmembrane movement of substances	molecular_function	GO:0042626
Zt09_chr_4_00505	Clafu1|196687	196605	3546	transporter activity	molecular_function	GO:0005215
Zt09_chr_4_00505	Clafu1|196687	196605	4927	transport	biological_process	GO:0006810
Zt09_chr_4_00505	Clafu1|196687	196605	9320	membrane	cellular_component	GO:0016020
Zt09_chr_4_00505	Clafu1|196687	196605	9321	integral to membrane	cellular_component	GO:0016021

### Sheet: IPR annotations
Zymo	Hit	proteinId	iprId	iprDesc	domainDb	domainDesc	numHits	domainStarts	domainEnds	score
Zt09_chr_10_00159	Clafu1|185807	185725	IPR004046	Glutathione S-transferase, C-terminal	HMMPfam	GST_C	1	119,	190,	6.6e-12
Zt09_chr_10_00159	Clafu1|185807	185725	IPR004045	Glutathione S-transferase, N-terminal	HMMPfam	GST_N	1	33,	62,	1.3e-08
Zt09_chr_10_00159	Clafu1|185807	185725	IPR010987	Glutathione S-transferase, C-terminal-like	superfamily	Glutathione S-transferase (GST), C-terminal domain	1	59,	197,	1.2e-28
Zt09_chr_10_00159	Clafu1|185807	185725	IPR012336	Thioredoxin-like fold	superfamily	Thioredoxin-like	1	6,	74,	1.1e-16
Zt09_chr_1_00078	Clafu1|186673	186591	IPR007087	Zinc finger, C2H2-type	HMMPfam	zf-C2H2	2	64,100,	87,123,	0.00074,0.00015
Zt09_chr_1_00078	Clafu1|186673	186591	IPR015880	Zinc finger, C2H2-like	HMMSmart	no description	4	64,100,307,338,	87,123,330,358,	0.063,0.18,41,33
Zt09_chr_1_00078	Clafu1|186673	186591	IPR007087	Zinc finger, C2H2-type	ProfileScan	ZINC_FINGER_C2H2_2	2	64,100,	92,124,	10.138,10.554
Zt09_chr_1_00078	Clafu1|186673	186591	IPR002110	Ankyrin	ProfileScan	ANK_REP_REGION	1	584,	669,	12.328
Zt09_chr_1_00078	Clafu1|186673	186591	IPR007087	Zinc finger, C2H2-type	ScanRegExp	ZINC_FINGER_C2H2_1	2	66,102,	88,123,	8e-5,8e-5
Zt09_chr_1_00078	Clafu1|186673	186591	IPR002110	Ankyrin	superfamily	Ankyrin repeat	1	503,	661,	4.9e-18
Zt09_chr_3_00393	Clafu1|191189	191107	IPR011538	NADH-ubiquinone oxidoreductase, 51 kDa subunit	HMMPfam	Complex1_51K	1	86,	351,	1.4e-177
Zt09_chr_3_00393	Clafu1|191189	191107	IPR011537	NADH-ubiquinone oxidoreductase, F subunit	HMMTigr	nuoF_fam: NADH oxidoreductase (quinone), F s	1	66,	479,	2.2e-271
Zt09_chr_3_00393	Clafu1|191189	191107	IPR001949	NADH-ubiquinone oxidoreductase, 51 kDa subunit, conserved site	ScanRegExp	COMPLEX1_51K_1	1	229,	244,	8e-05
Zt09_chr_3_00393	Clafu1|191189	191107	IPR001949	NADH-ubiquinone oxidoreductase, 51 kDa subunit, conserved site	ScanRegExp	COMPLEX1_51K_2	1	406,	417,	8e-05
Zt09_chr_12_00203	Clafu1|191437	191355	IPR003439	ABC transporter-like	BlastProDom	Q96VL9_BOTCI_Q96VL9;	2	317,1015,	358,1054,	1e-08,4e-11
Zt09_chr_12_00203	Clafu1|191437	191355	IPR003439	ABC transporter-like	HMMPfam	ABC_tran	2	193,899,	393,1088,	7.1e-16,8.5e-23
Zt09_chr_12_00203	Clafu1|191437	191355	IPR013525	ABC-2 type transporter	HMMPfam	ABC2_membrane	2	511,1184,	721,1395,	9.5e-65,2.7e-51
Zt09_chr_12_00203	Clafu1|191437	191355	IPR010929	CDR ABC transporter	HMMPfam	PDR_CDR	1	737,	888,	1.1e-67
Zt09_chr_12_00203	Clafu1|191437	191355	IPR003593	AAA+ ATPase, core	HMMSmart	no description	2	192,898,	402,1089,	0.88,3.8e-11
Zt09_chr_12_00203	Clafu1|191437	191355	IPR003439	ABC transporter-like	ProfileScan	ABC_TRANSPORTER_2	2	166,870,	417,1112,	12.105,13.145
Zt09_chr_12_00203	Clafu1|191437	191355	IPR003439	ABC transporter-like	ScanRegExp	ABC_TRANSPORTER_1	1	316,	330,
Zt09_chr_12_00203	Clafu1|191837	191755	IPR003439	ABC transporter-like	BlastProDom	Q96WM8_KLULA_Q96WM8;	2	281,955,	322,994,	1e-10,4e-13
Zt09_chr_12_00203	Clafu1|191837	191755	IPR003439	ABC transporter-like	HMMPfam	ABC_tran	2	157,839,	357,1028,	1.3e-16,7.3e-22
Zt09_chr_12_00203	Clafu1|191837	191755	IPR013525	ABC-2 type transporter	HMMPfam	ABC2_membrane	2	473,1129,	670,1347,	3.8e-46,6.9e-48
Zt09_chr_12_00203	Clafu1|191837	191755	IPR010929	CDR ABC transporter	HMMPfam	PDR_CDR	1	679,	828,	2.4e-47
Zt09_chr_12_00203	Clafu1|191837	191755	IPR003593	AAA+ ATPase, core	HMMSmart	no description	2	156,838,	366,1029,	1.1,1.7e-12
Zt09_chr_12_00203	Clafu1|191837	191755	IPR003439	ABC transporter-like	ProfileScan	ABC_TRANSPORTER_2	2	131,810,	381,1053,	13.119,13.072
Zt09_chr_12_00203	Clafu1|191837	191755	IPR003439	ABC transporter-like	ScanRegExp	ABC_TRANSPORTER_1	1	280,	294,
Zt09_chr_12_00203	Clafu1|191837	191755	IPR011527	ABC transporter, transmembrane region, type 1	superfamily	Multidrug resistance ABC transporter MsbA, N-terminal domain	1	550,	634,	0.0016
Zt09_chr_1_00142	Clafu1|194225	194143	IPR001547	Glycoside hydrolase, family 5	HMMPfam	Cellulase	1	77,	212,	2.4e-08
Zt09_chr_1_00142	Clafu1|194225	194143	IPR017853	Glycoside hydrolase, catalytic core	superfamily	(Trans)glycosidases	1	31,	410,	4.2e-114
Zt09_chr_1_00619	Clafu1|195194	195112	IPR002838	Protein of unknown function DUF124	HMMPfam	DUF124	1	145,	358,	6.3e-65
Zt09_chr_1_00619	Clafu1|195194	195112	IPR002838	Protein of unknown function DUF124	HMMTigr	TIGR00266: conserved hypothetical protein T	1	146,	362,	1.6e-13
Zt09_chr_1_00619	Clafu1|195194	195112	IPR016031	Tryptophan RNA-binding attenuator protein-like	superfamily	TRAP-like	1	146,	357,	9.9e-56
Zt09_chr_8_00269	Clafu1|195792	195710	IPR002016	Haem peroxidase, plant/fungal/bacterial	FPrintScan	PEROXIDASE	4	84,144,162,337,	98,161,174,352,	8.6e-10,8.6e-10,8.6e-10,8.6e-10
Zt09_chr_8_00269	Clafu1|195792	195710	IPR000763	Catalase-peroxidase haem	FPrintScan	BPEROXIDASE	7	20,46,61,88,112,137,499,	42,59,86,106,136,160,525,	4.4e-70,4.4e-70,4.4e-70,4.4e-70,4.4e-70,4.4e-70,4.4e-70
Zt09_chr_8_00269	Clafu1|195792	195710	IPR002016	Haem peroxidase, plant/fungal/bacterial	HMMPfam	peroxidase	2	61,420,	415,749,	2e-86,1.2e-97
Zt09_chr_8_00269	Clafu1|195792	195710	IPR000763	Catalase-peroxidase haem	HMMTigr	cat_per_HPI: catalase/peroxidase HPI	1	3,	751,	0
Zt09_chr_8_00269	Clafu1|195792	195710	IPR002016	Haem peroxidase, plant/fungal/bacterial	ProfileScan	PEROXIDASE_4	1	157,	454,	10.438
Zt09_chr_8_00269	Clafu1|195792	195710	IPR002016	Haem peroxidase, plant/fungal/bacterial	ScanRegExp	PEROXIDASE_1	1	278,	288,	8e-05
Zt09_chr_8_00269	Clafu1|195792	195710	IPR002016	Haem peroxidase, plant/fungal/bacterial	ScanRegExp	PEROXIDASE_2	1	84,	95,	8e-05
Zt09_chr_8_00269	Clafu1|195792	195710	IPR010255	Haem peroxidase	superfamily	Heme-dependent peroxidases	2	9,448,	450,748,	8.1e-140,1.8e-106
Zt09_chr_12_00203	Clafu1|196374	196292	IPR003439	ABC transporter-like	BlastProDom	Q96W59_MYCGR_Q96W59;	2	259,946,	300,989,	1e-12,1e-15
Zt09_chr_12_00203	Clafu1|196374	196292	IPR003439	ABC transporter-like	HMMPfam	ABC_tran	2	136,834,	335,1023,	1.3e-19,1.5e-20
Zt09_chr_12_00203	Clafu1|196374	196292	IPR013525	ABC-2 type transporter	HMMPfam	ABC2_membrane	2	449,1118,	659,1330,	1.5e-66,7.1e-54
Zt09_chr_12_00203	Clafu1|196374	196292	IPR010929	CDR ABC transporter	HMMPfam	PDR_CDR	1	670,	823,	4.3e-48
Zt09_chr_12_00203	Clafu1|196374	196292	IPR003593	AAA+ ATPase, core	HMMSmart	no description	2	135,833,	336,1033,	0.5,1.1e-08
Zt09_chr_12_00203	Clafu1|196374	196292	IPR003439	ABC transporter-like	ProfileScan	ABC_TRANSPORTER_2	2	107,805,	359,1048,	12.392,13.759
Zt09_chr_12_00203	Clafu1|196374	196292	IPR003439	ABC transporter-like	ScanRegExp	ABC_TRANSPORTER_1	1	258,	272,
Zt09_chr_4_00505	Clafu1|196687	196605	IPR000425	Major intrinsic protein	BlastProDom	AQP3_MOUSE_Q8R2N1;	1	97,	355,	4e-44
Zt09_chr_4_00505	Clafu1|196687	196605	IPR000425	Major intrinsic protein	FPrintScan	MINTRINSICP	6	97,149,186,250,286,334,	116,173,205,268,308,354,	1.2e-22,1.2e-22,1.2e-22,1.2e-22,1.2e-22,1.2e-22
Zt09_chr_4_00505	Clafu1|196687	196605	IPR000425	Major intrinsic protein	HMMPfam	MIP	1	88,	351,	2.2e-36
Zt09_chr_4_00505	Clafu1|196687	196605	IPR012269	Aquaporin	HMMTigr	MIP: MIP family channel proteins	1	101,	351,	7.8e-58
Zt09_chr_4_00505	Clafu1|196687	196605	IPR000425	Major intrinsic protein	superfamily	Aquaporin-like	1	94,	359,	6.8e-56

### Sheet: KOG annotations
Zymo	Hit	proteinId	kogid	kogdefline	kogClass	kogGroup
Zt09_chr_3_00393	Clafu1|191189	191107	KOG2658	NADH:ubiquinone oxidoreductase, NDUFV1/51kDa subunit	Energy production and conversion	METABOLISM
Zt09_chr_1_00619	Clafu1|195194	195112	KOG2294	Transcription factor of the Forkhead/HNF3 family	Transcription	INFORMATION STORAGE AND PROCESSING
Zt09_chr_3_00461	Clafu1|195275	195193	KOG2220	Predicted signal transduction protein	General function prediction only	POORLY CHARACTERIZED
Zt09_chr_1_00078	Clafu1|186673	186591	KOG1721	FOG: Zn-finger	General function prediction only	POORLY CHARACTERIZED
Zt09_chr_1_00237	Clafu1|184042	183960	KOG1181	FOG: Low-complexity	Function unknown	POORLY CHARACTERIZED
Zt09_chr_5_00763	Clafu1|190053	189971	KOG0873	C-4 sterol methyl oxidase	Lipid transport and metabolism	METABOLISM
Zt09_chr_10_00159	Clafu1|185807	185725	KOG0867	Glutathione S-transferase	Posttranslational modification, protein turnover, chaperones	CELLULAR PROCESSES AND SIGNALING
Zt09_chr_4_00505	Clafu1|196687	196605	KOG0224	Aquaporin (major intrinsic protein family)	Carbohydrate transport and metabolism	METABOLISM
Zt09_chr_12_00203	Clafu1|191437	191355	KOG0065	Pleiotropic drug resistance proteins (PDR1-15), ABC superfamily	Secondary metabolites biosynthesis, transport and catabolism	METABOLISM
Zt09_chr_12_00203	Clafu1|191837	191755	KOG0065	Pleiotropic drug resistance proteins (PDR1-15), ABC superfamily	Secondary metabolites biosynthesis, transport and catabolism	METABOLISM
Zt09_chr_12_00203	Clafu1|196374	196292	KOG0065	Pleiotropic drug resistance proteins (PDR1-15), ABC superfamily	Secondary metabolites biosynthesis, transport and catabolism	METABOLISM
