## Supplementary-file3-Fusarium-graminacearum for "Fungal Pathogen Gene Selection for Predicting the Onset of Infection Using a Multi-Stage Machine Learning Approach"

### Sheet: BLAST search
query acc.ver	subject acc.ver	% identity	alignment length	mismatches	gap opens	q. start	q. end	s. start	s. end	evalue	bit core
Zt09_chr_1_00237	FGRAMPH1_01T02627	96.154	26	1	0	787	812	14221	14246	0.013	43.7
Zt09_chr_3_00489	FGRAMPH1_01T25821	88.462	26	3	0	254	279	1820	1845	0.87	34.6
Zt09_chr_9_00376	FGRAMPH1_01T03775	92.308	26	2	0	71	96	2687	2662	0.016	39.2
Zt09_chr_12_00206	FGRAMPH1_01T07943	66.75	803	237	16	267	1060	384	1165	2.05e-50	200
Zt09_chr_8_00269	FGRAMPH1_01T11747	72.367	2193	565	14	227	2391	197	2376	0	1197
Zt09_chr_1_00619	FGRAMPH1_01T07435	72.872	188	51	0	529	716	891	1078	3.16e-23	110
Zt09_chr_3_00461	FGRAMPH1_01T11163	100	23	0	0	484	506	337	315	0.004	42.8
Zt09_chr_5_00416	FGRAMPH1_01T26917	92.308	26	2	0	477	502	827	852	0.071	39.2
Zt09_chr_1_00078	FGRAMPH1_01T21485	92.308	26	2	0	154	179	1981	2006	0.089	39.2
Zt09_chr_2_00249	FGRAMPH1_01T00091	91.667	24	2	0	127	150	942	919	0.2	35.6
Zt09_chr_1_00142	FGRAMPH1_01T00457	95.652	23	1	0	828	850	1868	1846	0.17	38.3
Zt09_chr_3_00393	FGRAMPH1_01T27553	77.72	956	213	0	600	1555	582	1537	0	765
Zt09_chr_3_00873	FGRAMPH1_01T11899	76.613	124	29	0	1166	1289	1131	1254	3.89e-18	94.2
Zt09_chr_8_00279	FGRAMPH1_01T24795	84.211	38	6	0	2103	2140	262	299	0.007	42.8
Zt09_chr_12_00203	FGRAMPH1_01T09633	69.961	1032	281	9	3088	4109	3045	4057	3.09e-125	450
Zt09_chr_10_00159	FGRAMPH1_01T18421	91.667	24	2	0	542	565	2628	2605	0.33	35.6
Zt09_chr_4_00505	FGRAMPH1_01T12419	66.522	230	73	2	1096	1323	706	933	4.42e-09	63.5
Zt09_chr_13_00010	FGRAMPH1_01T20969	77.5	40	9	0	195	234	4590	4629	4.8	32.8
Zt09_chr_2_01239	FGRAMPH1_01T25817	77.083	48	11	0	339	386	65	112	0.2	38.3
Zt09_chr_5_00763	FGRAMPH1_01T22079	73.034	267	72	0	513	779	585	851	5.83e-38	158

### Sheet: GO MF enrichment
ID	Name	Bgd count	Result count	Result gene list	Pct of bgd	Fold enrichment	Odds ratio	P-value	Benjamini	Bonferroni
GO:0008812	choline dehydrogenase activity	1	1	FGRAMPH1_01G11899,	100	548.19	inf	0.00182419	0.0792846	0.158705
GO:0042284	sphingolipid delta-4 desaturase activity	1	1	FGRAMPH1_01G07943,	100	548.19	inf	0.00182419	0.0792846	0.158705
GO:0008420	RNA polymerase II CTD heptapeptide repeat phosphatase activity	2	1	FGRAMPH1_01G25821,	50	274.09	583.6	0.00364527	0.0792846	0.317138
GO:0015168	glycerol transmembrane transporter activity	2	1	FGRAMPH1_01G12419,	50	274.09	583.6	0.00364527	0.0792846	0.317138
GO:0015105	arsenite transmembrane transporter activity	3	1	FGRAMPH1_01G12419,	33.3	182.73	291.77	0.00546322	0.080865	0.475301
GO:0015250	water channel activity	4	1	FGRAMPH1_01G12419,	25	137.05	194.49	0.00727807	0.080865	0.633192
GO:0015166	polyol transmembrane transporter activity	4	1	FGRAMPH1_01G12419,	25	137.05	194.49	0.00727807	0.080865	0.633192
GO:0042626	ATPase-coupled transmembrane transporter activity	77	2	FGRAMPH1_01G09633,FGRAMPH1_01G20969,	2.6	14.24	16.53	0.00842973	0.080865	0.733386
GO:0005372	water transmembrane transporter activity	5	1	FGRAMPH1_01G12419,	20	109.64	145.85	0.00908982	0.080865	0.790814
GO:0015399	primary active transmembrane transporter activity	81	2	FGRAMPH1_01G09633,FGRAMPH1_01G20969,	2.5	13.54	15.69	0.00929483	0.080865	0.80865
GO:0004096	catalase activity	8	1	FGRAMPH1_01G11747,	12.5	68.52	83.31	0.0145065	0.105172	1
GO:1901618	organic hydroxy compound transmembrane transporter activity	8	1	FGRAMPH1_01G12419,	12.5	68.52	83.31	0.0145065	0.105172	1
GO:0008137	NADH dehydrogenase (ubiquinone) activity	11	1	FGRAMPH1_01G27553,	9.1	49.84	58.3	0.0198953	0.113451	1
GO:0050136	NADH dehydrogenase (quinone) activity	11	1	FGRAMPH1_01G27553,	9.1	49.84	58.3	0.0198953	0.113451	1
GO:0016655	oxidoreductase activity, acting on NAD(P)H, quinone or similar compound as acceptor	13	1	FGRAMPH1_01G27553,	7.7	42.17	48.57	0.0234726	0.113451	1
GO:0004722	protein serine/threonine phosphatase activity	13	1	FGRAMPH1_01G25821,	7.7	42.17	48.57	0.0234726	0.113451	1
GO:0030248	cellulose binding	13	1	FGRAMPH1_01G21485,	7.7	42.17	48.57	0.0234726	0.113451	1
GO:0003954	NADH dehydrogenase activity	13	1	FGRAMPH1_01G27553,	7.7	42.17	48.57	0.0234726	0.113451	1
GO:0102483	scopolin beta-glucosidase activity	14	1	FGRAMPH1_01G00457,	7.1	39.16	44.83	0.0252566	0.115649	1
GO:0030247	polysaccharide binding	15	1	FGRAMPH1_01G21485,	6.7	36.55	41.62	0.0270376	0.117613	1
GO:0016491	oxidoreductase activity	1048	5	FGRAMPH1_01G07943,FGRAMPH1_01G11747,FGRAMPH1_01G11899,FGRAMPH1_01G22079,FGRAMPH1_01G27553,	0.5	2.62	3.36	0.034113	0.134972	1
GO:0008422	beta-glucosidase activity	19	1	FGRAMPH1_01G00457,	5.3	28.85	32.36	0.0341309	0.134972	1
GO:0022804	active transmembrane transporter activity	172	2	FGRAMPH1_01G09633,FGRAMPH1_01G20969,	1.2	6.37	7.21	0.0383157	0.142977	1
GO:0016887	ATPase activity	178	2	FGRAMPH1_01G09633,FGRAMPH1_01G20969,	1.1	6.16	6.96	0.0407846	0.142977	1
GO:0003824	catalytic activity	3863	11	FGRAMPH1_01G00457,FGRAMPH1_01G07943,FGRAMPH1_01G09633,FGRAMPH1_01G11747,FGRAMPH1_01G11899,FGRAMPH1_01G20969,FGRAMPH1_01G21485,FGRAMPH1_01G22079,FGRAMPH1_01G24795,FGRAMPH1_01G25821,FGRAMPH1_01G27553,	0.3	1.56	2.8	0.0410854	0.142977	1
GO:0015103	inorganic anion transmembrane transporter activity	25	1	FGRAMPH1_01G12419,	4	21.93	24.25	0.0446802	0.149507	1
GO:0004601	peroxidase activity	27	1	FGRAMPH1_01G11747,	3.7	20.3	22.38	0.0481725	0.155223	1

### Sheet: GO BP enrichment
ID	Name	Bgd count	Result count	Result gene list	Pct of bgd	Fold enrichment	Odds ratio	P-value	Benjamini	Bonferroni
GO:0070940	dephosphorylation of RNA polymerase II C-terminal domain	2	1	FGRAMPH1_01G25821,	50	274.09	583.6	0.00364527	0.163148	0.349946
GO:0000272	polysaccharide catabolic process	90	2	FGRAMPH1_01G00457,FGRAMPH1_01G21485,	2.2	12.18	14.07	0.0113803	0.163148	1
GO:0046618	drug export	7	1	FGRAMPH1_01G09633,	14.3	78.31	97.21	0.012704	0.163148	1
GO:0030148	sphingolipid biosynthetic process	8	1	FGRAMPH1_01G07943,	12.5	68.52	83.31	0.0145065	0.163148	1
GO:0042743	hydrogen peroxide metabolic process	9	1	FGRAMPH1_01G11747,	11.1	60.91	72.89	0.0163058	0.163148	1
GO:0042744	hydrogen peroxide catabolic process	9	1	FGRAMPH1_01G11747,	11.1	60.91	72.89	0.0163058	0.163148	1
GO:0005976	polysaccharide metabolic process	112	2	FGRAMPH1_01G00457,FGRAMPH1_01G21485,	1.8	9.79	11.23	0.0172559	0.163148	1
GO:0042710	biofilm formation	11	1	FGRAMPH1_01G27553,	9.1	49.84	58.3	0.0198953	0.163148	1
GO:0098630	aggregation of unicellular organisms	11	1	FGRAMPH1_01G27553,	9.1	49.84	58.3	0.0198953	0.163148	1
GO:0098743	cell aggregation	11	1	FGRAMPH1_01G27553,	9.1	49.84	58.3	0.0198953	0.163148	1
GO:0055114	oxidation-reduction process	943	5	FGRAMPH1_01G11747,FGRAMPH1_01G11899,FGRAMPH1_01G22079,FGRAMPH1_01G25817,FGRAMPH1_01G27553,	0.5	2.91	3.79	0.022594	0.163148	1
GO:0008610	lipid biosynthetic process	138	2	FGRAMPH1_01G07943,FGRAMPH1_01G22079,	1.4	7.94	9.05	0.0255299	0.163148	1
GO:0044764	multi-organism cellular process	15	1	FGRAMPH1_01G27553,	6.7	36.55	41.62	0.0270376	0.163148	1
GO:0016052	carbohydrate catabolic process	151	2	FGRAMPH1_01G00457,FGRAMPH1_01G21485,	1.3	7.26	8.25	0.0301683	0.163148	1
GO:0030243	cellulose metabolic process	17	1	FGRAMPH1_01G00457,	5.9	32.25	36.41	0.0305903	0.163148	1
GO:0051275	beta-glucan catabolic process	17	1	FGRAMPH1_01G00457,	5.9	32.25	36.41	0.0305903	0.163148	1
GO:0006470	protein dephosphorylation	17	1	FGRAMPH1_01G25821,	5.9	32.25	36.41	0.0305903	0.163148	1
GO:0030245	cellulose catabolic process	17	1	FGRAMPH1_01G00457,	5.9	32.25	36.41	0.0305903	0.163148	1
GO:0072593	reactive oxygen species metabolic process	18	1	FGRAMPH1_01G11747,	5.6	30.45	34.27	0.0323622	0.163514	1
GO:0009251	glucan catabolic process	19	1	FGRAMPH1_01G00457,	5.3	28.85	32.36	0.0341309	0.163829	1
GO:0051273	beta-glucan metabolic process	20	1	FGRAMPH1_01G00457,	5	27.41	30.65	0.0358967	0.164099	1
GO:0044247	cellular polysaccharide catabolic process	21	1	FGRAMPH1_01G00457,	4.8	26.1	29.12	0.0376594	0.164332	1
GO:0015893	drug transport	23	1	FGRAMPH1_01G09633,	4.3	23.83	26.46	0.0411758	0.170698	1
GO:0006073	cellular glucan metabolic process	26	1	FGRAMPH1_01G00457,	3.8	21.08	23.28	0.0464279	0.170698	1
GO:0044042	glucan metabolic process	26	1	FGRAMPH1_01G00457,	3.8	21.08	23.28	0.0464279	0.170698	1
GO:0008150	biological process	5732	14	FGRAMPH1_01G00457,FGRAMPH1_01G07943,FGRAMPH1_01G09633,FGRAMPH1_01G11747,FGRAMPH1_01G11899,FGRAMPH1_01G12419,FGRAMPH1_01G18421,FGRAMPH1_01G20969,FGRAMPH1_01G21485,FGRAMPH1_01G22079,FGRAMPH1_01G24795,FGRAMPH1_01G25817,FGRAMPH1_01G25821,FGRAMPH1_01G27553,	0.2	1.34	3.72	0.0476883	0.170698	1

### Sheet: GO CC enrichment
ID	Name	Bgd count	Result count	Result gene list	Pct of bgd	Fold enrichment	Odds ratio	P-value	Benjamini	Bonferroni
GO:0070469	respirasome	28	2	FGRAMPH1_01G25817,FGRAMPH1_01G27553,	7.1	39.16	47.96	0.00114719	0.0241625	0.0332686
GO:0005743	mitochondrial inner membrane	160	3	FGRAMPH1_01G11899,FGRAMPH1_01G25817,FGRAMPH1_01G27553,	1.9	10.28	12.64	0.00280163	0.0241625	0.0812473
GO:0019866	organelle inner membrane	164	3	FGRAMPH1_01G11899,FGRAMPH1_01G25817,FGRAMPH1_01G27553,	1.8	10.03	12.32	0.00300501	0.0241625	0.0871453
GO:0005886	plasma membrane	382	4	FGRAMPH1_01G09633,FGRAMPH1_01G18421,FGRAMPH1_01G20969,FGRAMPH1_01G27553,	1	5.74	7.39	0.00424734	0.0241625	0.123173
GO:0031966	mitochondrial membrane	191	3	FGRAMPH1_01G11899,FGRAMPH1_01G25817,FGRAMPH1_01G27553,	1.6	8.61	10.52	0.00461817	0.0241625	0.133927
GO:0005740	mitochondrial envelope	198	3	FGRAMPH1_01G11899,FGRAMPH1_01G25817,FGRAMPH1_01G27553,	1.5	8.31	10.13	0.00510761	0.0241625	0.148121
GO:0016020	membrane	3051	11	FGRAMPH1_01G00457,FGRAMPH1_01G03775,FGRAMPH1_01G07943,FGRAMPH1_01G09633,FGRAMPH1_01G11899,FGRAMPH1_01G12419,FGRAMPH1_01G18421,FGRAMPH1_01G20969,FGRAMPH1_01G22079,FGRAMPH1_01G25817,FGRAMPH1_01G27553,	0.4	1.98	4.14	0.00583234	0.0241625	0.169138
GO:0031975	envelope	239	3	FGRAMPH1_01G11899,FGRAMPH1_01G25817,FGRAMPH1_01G27553,	1.3	6.88	8.33	0.00860373	0.0277231	0.249508
GO:0031967	organelle envelope	239	3	FGRAMPH1_01G11899,FGRAMPH1_01G25817,FGRAMPH1_01G27553,	1.3	6.88	8.33	0.00860373	0.0277231	0.249508
GO:0071944	cell periphery	492	4	FGRAMPH1_01G09633,FGRAMPH1_01G18421,FGRAMPH1_01G20969,FGRAMPH1_01G27553,	0.8	4.46	5.65	0.0103725	0.0300802	0.300802
GO:0005739	mitochondrion	552	4	FGRAMPH1_01G07435,FGRAMPH1_01G11899,FGRAMPH1_01G25817,FGRAMPH1_01G27553,	0.7	3.97	4.99	0.0153867	0.0405649	0.446214
GO:0016021	integral component of membrane	2643	9	FGRAMPH1_01G00457,FGRAMPH1_01G03775,FGRAMPH1_01G07943,FGRAMPH1_01G09633,FGRAMPH1_01G12419,FGRAMPH1_01G18421,FGRAMPH1_01G20969,FGRAMPH1_01G22079,FGRAMPH1_01G25817,	0.3	1.87	2.99	0.0263111	0.0617851	0.763022
GO:0031224	intrinsic component of membrane	2664	9	FGRAMPH1_01G00457,FGRAMPH1_01G03775,FGRAMPH1_01G07943,FGRAMPH1_01G09633,FGRAMPH1_01G12419,FGRAMPH1_01G18421,FGRAMPH1_01G20969,FGRAMPH1_01G22079,FGRAMPH1_01G25817,	0.3	1.85	2.95	0.0276968	0.0617851	0.803206
GO:0110165	cellular anatomical entity	5523	14	FGRAMPH1_01G00457,FGRAMPH1_01G03775,FGRAMPH1_01G07435,FGRAMPH1_01G07943,FGRAMPH1_01G09633,FGRAMPH1_01G11899,FGRAMPH1_01G12419,FGRAMPH1_01G18421,FGRAMPH1_01G20969,FGRAMPH1_01G21485,FGRAMPH1_01G22079,FGRAMPH1_01G25817,FGRAMPH1_01G25821,FGRAMPH1_01G27553,	0.3	1.39	4.12	0.0316014	0.06546	0.91644
GO:0005575	cellular component	5614	14	FGRAMPH1_01G00457,FGRAMPH1_01G03775,FGRAMPH1_01G07435,FGRAMPH1_01G07943,FGRAMPH1_01G09633,FGRAMPH1_01G11899,FGRAMPH1_01G12419,FGRAMPH1_01G18421,FGRAMPH1_01G20969,FGRAMPH1_01G21485,FGRAMPH1_01G22079,FGRAMPH1_01G25817,FGRAMPH1_01G25821,FGRAMPH1_01G27553,	0.2	1.37	3.94	0.0379192	0.0733104	1
GO:0005887	integral component of plasma membrane	28	1	FGRAMPH1_01G20969,	3.6	19.58	21.55	0.0499142	0.0872375	1

### Sheet: Pathway enrichment
ID	Name	Bgd count	Result count	Result gene list	Pct of bgd	Fold enrichment	Odds ratio	P-value	Benjamini	Bonferroni
PWY0-1335__PK__MetaCyc	NADH to cytochrome <i>bo</i> oxidase electron transfer I	26	2	FGRAMPH1_01G25817,FGRAMPH1_01G27553,	7.7	29.02	38.1	0.00200538	0.250673	0.501345
PWY0-1334__PK__MetaCyc	NADH to cytochrome <i>bd</i> oxidase electron transfer I	26	2	FGRAMPH1_01G25817,FGRAMPH1_01G27553,	7.7	29.02	38.1	0.00200538	0.250673	0.501345
PWY-4302__PK__MetaCyc	aerobic respiration III (alternative oxidase pathway)	33	2	FGRAMPH1_01G25817,FGRAMPH1_01G27553,	6.1	22.87	29.45	0.00322513	0.268761	0.806283
PWY-6692__PK__MetaCyc	Fe(II) oxidation	43	2	FGRAMPH1_01G25817,FGRAMPH1_01G27553,	4.7	17.55	22.21	0.00543645	0.283309	1
PWY-3781__PK__MetaCyc	aerobic respiration I (cytochrome c)	49	2	FGRAMPH1_01G25817,FGRAMPH1_01G27553,	4.1	15.4	19.35	0.00701881	0.283309	1
PWY-6696__PK__MetaCyc	oxalate degradation III	3	1	FGRAMPH1_01G27553,	33.3	125.76	206.85	0.00793266	0.283309	1
PWY-1881__PK__MetaCyc	formate oxidation to CO<sub>2</sub>	3	1	FGRAMPH1_01G27553,	33.3	125.76	206.85	0.00793266	0.283309	1
PWY-5996__PK__MetaCyc	oleate biosynthesis II (animals and fungi)	4	1	FGRAMPH1_01G07943,	25	94.32	137.87	0.0105641	0.330129	1
PWY3DJ-12__PK__MetaCyc	ceramide <i>de novo</i> biosynthesis	5	1	FGRAMPH1_01G07943,	20	75.45	103.38	0.0131893	0.366368	1
PWY-5083__PK__MetaCyc	NAD/NADH phosphorylation and dephosphorylation	72	2	FGRAMPH1_01G25817,FGRAMPH1_01G27553,	2.8	10.48	12.92	0.0147558	0.368894	1
ec00460__PK__KEGG	Cyanoamino acid metabolism	81	2	FGRAMPH1_01G00457,FGRAMPH1_01G11899,	2.5	9.32	11.42	0.0184625	0.419602	1
PWY-7591__PK__MetaCyc	okenone biosynthesis	94	2	FGRAMPH1_01G11899,FGRAMPH1_01G24795,	2.1	8.03	9.78	0.0244432	0.434592	1
PWY-6011__PK__MetaCyc	amygdalin and prunasin degradation	12	1	FGRAMPH1_01G11899,	8.3	31.44	37.53	0.0313886	0.434592	1
PWY-7093__PK__MetaCyc	vicianin bioactivation	12	1	FGRAMPH1_01G11899,	8.3	31.44	37.53	0.0313886	0.434592	1
PWY-7277__PK__MetaCyc	sphingolipid biosynthesis (mammals)	15	1	FGRAMPH1_01G07943,	6.7	25.15	29.46	0.0390945	0.434592	1
ec01040__PK__KEGG	Biosynthesis of unsaturated fatty acids	16	1	FGRAMPH1_01G07943,	6.3	23.58	27.49	0.0416507	0.434592	1
DETOX1-PWY__PK__MetaCyc	superoxide radicals degradation	17	1	FGRAMPH1_01G11747,	5.9	22.19	25.77	0.0442008	0.434592	1
