## Supplementary-file4-Aspergillus-fumigatus for "Fungal Pathogen Gene Selection for Predicting the Onset of Infection Using a Multi-Stage Machine Learning Approach"

### Sheet: BLAST search
query acc.ver	subject acc.ver	% identity	alignment length	mismatches	gap opens	q. start	q. end	s. start	s. end	evalue	bit core
Zt09_chr_1_00237	Afu2g01180-T	92.593	27	2	0	1336	1362	165	139	0.037	41
Zt09_chr_3_00489	Afu3g02360-T	92.308	26	2	0	343	368	1412	1387	0.017	39.2
Zt09_chr_9_00376	Afu7g08350-T	88.889	27	3	0	353	379	1049	1075	0.16	36.5
Zt09_chr_12_00206	Afu4g06940-T	67.455	550	167	5	298	838	471	1017	6.69e-43	174
Zt09_chr_8_00269	Afu8g01670-T	72.407	2160	564	10	249	2386	102	2251	0	1193
Zt09_chr_1_00619	Afu3g08610-T	65.359	459	157	2	537	994	892	1349	1.1e-21	104
Zt09_chr_3_00461	Afu5g11360-T	92	25	2	0	869	893	2463	2487	0.14	37.4
Zt09_chr_5_00416	Afu6g03720-T	85.714	35	3	1	1335	1369	1117	1085	0.058	39.2
Zt09_chr_1_00078	Afu1g04710-T	87.879	33	1	1	1698	1730	2042	2013	0.021	41
Zt09_chr_2_00249	Afu3g08950-T	92	25	2	0	389	413	1277	1301	0.046	37.4
Zt09_chr_1_00142	Afu1g03600-T	64.348	230	82	0	447	676	326	555	0.00027	46.4
Zt09_chr_3_00393	Afu4g11050-T	78.248	993	204	8	599	1585	663	1649	0	792
Zt09_chr_3_00873	Afu5g00630-T	69.065	139	41	2	1161	1298	1144	1281	3.4e-05	50.9
Zt09_chr_8_00279	Afu4g07650-T	84.615	39	6	0	694	732	616	654	0.002	44.6
Zt09_chr_12_00203	Afu1g14330-T	71.41	780	215	3	3088	3863	2790	3565	4.88e-109	396
Zt09_chr_10_00159	Afu4g14530-T	77.215	79	18	0	200	278	153	231	1.96e-09	62.6
Zt09_chr_4_00505	Afu6g08480-T	92.857	28	2	0	572	599	295	322	0.003	42.8
Zt09_chr_13_00010	Afu6g13660-T	89.655	29	2	1	440	468	538	565	0.32	36.5
Zt09_chr_2_01239	Afu2g09940-T	82.353	34	6	0	19	52	1928	1961	0.58	35.6
Zt09_chr_5_00763	Afu5g10670-T	67.749	462	143	3	328	786	556	1014	5.81e-37	154

### Sheet: GO MF enrichment
ID	Name	Bgd count	Result count	Result gene list	Pct of bgd	Fold enrichment	Odds ratio	P-value	Benjamini	Bonferroni
GO:0016491	oxidoreductase activity	956	8	Afu2g01180,Afu3g02360,Afu4g06940,Afu4g11050,Afu4g14530,Afu5g00630,Afu5g10670,Afu8g01670,	0.8	4.11	6.23	0.000337444	0.0347567	0.0347567
GO:0004601	peroxidase activity	30	2	Afu4g14530,Afu8g01670,	6.7	32.76	38.81	0.00165403	0.0606307	0.170365
GO:0016684	oxidoreductase activity, acting on peroxide as acceptor	31	2	Afu4g14530,Afu8g01670,	6.5	31.7	37.47	0.00176594	0.0606307	0.181892
GO:0016209	antioxidant activity	42	2	Afu4g14530,Afu8g01670,	4.8	23.4	27.13	0.0032263	0.0627601	0.332309
GO:0042284	sphingolipid delta-4 desaturase activity	2	1	Afu4g06940,	50	245.7	516.16	0.00406607	0.0627601	0.418805
GO:0050839	cell adhesion molecule binding	2	1	Afu1g03600,	50	245.7	516.16	0.00406607	0.0627601	0.418805
GO:0015926	glucosidase activity	57	2	Afu1g03600,Afu7g08350,	3.5	17.24	19.7	0.00587223	0.0627601	0.60484
GO:0008812	choline dehydrogenase activity	3	1	Afu5g00630,	33.3	163.8	258.05	0.00609321	0.0627601	0.627601
GO:0046557	glucan endo-1,6-beta-glucosidase activity	3	1	Afu1g03600,	33.3	163.8	258.05	0.00609321	0.0627601	0.627601
GO:0016018	cyclosporin A binding	3	1	Afu4g07650,	33.3	163.8	258.05	0.00609321	0.0627601	0.627601
GO:0015124	allantoate transmembrane transporter activity	4	1	Afu6g03720,	25	122.85	172.02	0.00811643	0.0759993	0.835992
GO:0004096	catalase activity	5	1	Afu8g01670,	20	98.28	129	0.0101357	0.0869984	1
GO:0004338	glucan exo-1,3-beta-glucosidase activity	6	1	Afu1g03600,	16.7	81.9	103.19	0.0121511	0.0893977	1
GO:0051219	phosphoprotein binding	6	1	Afu4g14530,	16.7	81.9	103.19	0.0121511	0.0893977	1
GO:0000254	C-4 methylsterol oxidase activity	7	1	Afu5g10670,	14.3	70.2	85.98	0.0141626	0.0972501	1
GO:0003824	catalytic activity	3810	13	Afu1g03600,Afu1g04710,Afu1g14330,Afu2g01180,Afu3g02360,Afu4g06940,Afu4g07650,Afu4g11050,Afu4g14530,Afu5g00630,Afu5g10670,Afu7g08350,Afu8g01670,	0.3	1.68	2.94	0.0157285	0.0979727	1
GO:0051118	glucan endo-1,3-alpha-glucosidase activity	8	1	Afu7g08350,	12.5	61.43	73.69	0.0161703	0.0979727	1
GO:0004602	glutathione peroxidase activity	9	1	Afu4g14530,	11.1	54.6	64.47	0.018174	0.103996	1
GO:0071916	dipeptide transmembrane transporter activity	10	1	Afu6g03720,	10	49.14	57.3	0.0201738	0.108738	1
GO:0008144	drug binding	11	1	Afu4g07650,	9.1	44.67	51.57	0.0221698	0.108738	1
GO:0003714	transcription corepressor activity	11	1	Afu4g14530,	9.1	44.67	51.57	0.0221698	0.108738	1
GO:0008028	monocarboxylic acid transmembrane transporter activity	17	1	Afu6g03720,	5.9	28.91	32.21	0.0340648	0.152551	1
GO:0004364	glutathione transferase activity	17	1	Afu4g14530,	5.9	28.91	32.21	0.0340648	0.152551	1
GO:0035673	oligopeptide transmembrane transporter activity	18	1	Afu6g03720,	5.6	27.3	30.31	0.0360339	0.154199	1
GO:0050660	flavin adenine dinucleotide binding	153	2	Afu2g01180,Afu5g00630,	1.3	6.42	7.11	0.0380847	0.154199	1
GO:0016705	oxidoreductase activity, acting on paired donors, with incorporation or reduction of molecular oxygen	156	2	Afu4g06940,Afu5g10670,	1.3	6.3	6.97	0.0394548	0.154199	1
GO:0050136	NADH dehydrogenase (quinone) activity	21	1	Afu4g11050,	4.8	23.4	25.76	0.0419183	0.154199	1
GO:0008137	NADH dehydrogenase (ubiquinone) activity	21	1	Afu4g11050,	4.8	23.4	25.76	0.0419183	0.154199	1
GO:0003954	NADH dehydrogenase activity	23	1	Afu4g11050,	4.3	21.37	23.41	0.0458223	0.157323	1
GO:0003755	peptidyl-prolyl cis-trans isomerase activity	23	1	Afu4g07650,	4.3	21.37	23.41	0.0458223	0.157323	1
GO:0016614	oxidoreductase activity, acting on CH-OH group of donors	176	2	Afu2g01180,Afu5g00630,	1.1	5.58	6.15	0.0490597	0.160008	1
GO:0016859	cis-trans isomerase activity	25	1	Afu4g07650,	4	19.66	21.46	0.0497111	0.160008	1

### Sheet: GO BP enrichment
ID	Name	Bgd count	Result count	Result gene list	Pct of bgd	Fold enrichment	Odds ratio	P-value	Benjamini	Bonferroni
GO:0032447	protein urmylation	5	2	Afu1g04710,Afu4g14530,	40	196.56	363.15	3.92018e-05	0.0119565	0.0119565
GO:0070871	cell wall organization involved in conjugation with cellular fusion	11	2	Afu1g03600,Afu7g08350,	18.2	89.35	120.98	0.000214035	0.0156483	0.0652807
GO:1904541	fungal-type cell wall disassembly involved in conjugation with cellular fusion	11	2	Afu1g03600,Afu7g08350,	18.2	89.35	120.98	0.000214035	0.0156483	0.0652807
GO:0044277	cell wall disassembly	12	2	Afu1g03600,Afu7g08350,	16.7	81.9	108.87	0.000256529	0.0156483	0.0782413
GO:0071853	fungal-type cell wall disassembly	12	2	Afu1g03600,Afu7g08350,	16.7	81.9	108.87	0.000256529	0.0156483	0.0782413
GO:0042149	cellular response to glucose starvation	19	2	Afu4g06940,Afu4g11050,	10.5	51.73	63.99	0.000658987	0.0334985	0.200991
GO:0044011	single-species biofilm formation on inanimate substrate	32	2	Afu1g03600,Afu4g11050,	6.3	30.71	36.21	0.00188138	0.0560972	0.57382
GO:0010044	response to aluminum ion	1	1	Afu4g14530,	100	491.4	inf	0.002035	0.0560972	0.620676
GO:0090609	single-species submerged biofilm formation	35	2	Afu1g03600,Afu4g11050,	5.7	28.08	32.91	0.00224866	0.0560972	0.68584
GO:0044010	single-species biofilm formation	36	2	Afu1g03600,Afu4g11050,	5.6	27.3	31.94	0.00237803	0.0560972	0.725299
GO:0090605	submerged biofilm formation	38	2	Afu1g03600,Afu4g11050,	5.3	25.86	30.16	0.00264712	0.0560972	0.807371
GO:0051703	intraspecies interaction between organisms	38	2	Afu1g03600,Afu4g11050,	5.3	25.86	30.16	0.00264712	0.0560972	0.807371
GO:0098630	aggregation of unicellular organisms	40	2	Afu1g03600,Afu4g11050,	5	24.57	28.57	0.00292991	0.0560972	0.893622
GO:0098743	cell aggregation	40	2	Afu1g03600,Afu4g11050,	5	24.57	28.57	0.00292991	0.0560972	0.893622
GO:0042710	biofilm formation	40	2	Afu1g03600,Afu4g11050,	5	24.57	28.57	0.00292991	0.0560972	0.893622
GO:0055114	oxidation-reduction process	749	6	Afu2g01180,Afu3g02360,Afu4g11050,Afu5g00630,Afu5g10670,Afu8g01670,	0.8	3.94	5.23	0.00294281	0.0560972	0.897556
GO:1990961	xenobiotic detoxification by transmembrane export across the plasma membrane	2	1	Afu1g14330,	50	245.7	516.16	0.00406607	0.0688973	1
GO:0042994	cytoplasmic sequestering of transcription factor	2	1	Afu4g14530,	50	245.7	516.16	0.00406607	0.0688973	1
GO:0000747	conjugation with cellular fusion	52	2	Afu1g03600,Afu7g08350,	3.8	18.9	21.68	0.00490859	0.0776968	1
GO:0000746	conjugation	53	2	Afu1g03600,Afu7g08350,	3.8	18.54	21.26	0.00509487	0.0776968	1
GO:0044764	multi-organism cellular process	55	2	Afu1g03600,Afu7g08350,	3.6	17.87	20.45	0.00547714	0.0795489	1
GO:0044407	single-species biofilm formation in or on host organism	3	1	Afu1g03600,	33.3	163.8	258.05	0.00609321	0.0808013	1
GO:0015903	fluconazole transport	3	1	Afu1g14330,	33.3	163.8	258.05	0.00609321	0.0808013	1
GO:0042908	xenobiotic transport	4	1	Afu1g14330,	25	122.85	172.02	0.00811643	0.095212	1
GO:0043433	negative regulation of DNA-binding transcription factor activity	4	1	Afu4g14530,	25	122.85	172.02	0.00811643	0.095212	1
GO:0015719	allantoate transport	4	1	Afu6g03720,	25	122.85	172.02	0.00811643	0.095212	1
GO:0022411	cellular component disassembly	73	2	Afu1g03600,Afu7g08350,	2.7	13.46	15.24	0.00948301	0.0966062	1
GO:0002143	tRNA wobble position uridine thiolation	5	1	Afu1g04710,	20	98.28	129	0.0101357	0.0966062	1
GO:0006670	sphingosine metabolic process	5	1	Afu4g06940,	20	98.28	129	0.0101357	0.0966062	1
GO:0046520	sphingoid biosynthetic process	5	1	Afu4g06940,	20	98.28	129	0.0101357	0.0966062	1
GO:0046512	sphingosine biosynthetic process	5	1	Afu4g06940,	20	98.28	129	0.0101357	0.0966062	1
GO:0034227	tRNA thio-modification	5	1	Afu1g04710,	20	98.28	129	0.0101357	0.0966062	1
GO:0140253	cell-cell fusion	80	2	Afu1g03600,Afu7g08350,	2.5	12.29	13.86	0.0113062	0.0970691	1
GO:0019953	sexual reproduction	240	3	Afu1g03600,Afu4g11050,Afu7g08350,	1.3	6.14	7.13	0.012059	0.0970691	1
GO:0044703	multi-organism reproductive process	240	3	Afu1g03600,Afu4g11050,Afu7g08350,	1.3	6.14	7.13	0.012059	0.0970691	1
GO:0006120	mitochondrial electron transport, NADH to ubiquinone	6	1	Afu4g11050,	16.7	81.9	103.19	0.0121511	0.0970691	1
GO:0042938	dipeptide transport	6	1	Afu6g03720,	16.7	81.9	103.19	0.0121511	0.0970691	1
GO:0051704	multi-organism process	241	3	Afu1g03600,Afu4g11050,Afu7g08350,	1.2	6.12	7.1	0.0121952	0.0970691	1
GO:0010035	response to inorganic substance	84	2	Afu4g14530,Afu8g01670,	2.4	11.7	13.18	0.0124121	0.0970691	1
GO:0032446	protein modification by small protein conjugation	86	2	Afu1g04710,Afu4g14530,	2.3	11.43	12.86	0.0129823	0.09899	1
GO:0051090	regulation of DNA-binding transcription factor activity	7	1	Afu4g14530,	14.3	70.2	85.98	0.0141626	0.100456	1
GO:0051220	cytoplasmic sequestering of protein	7	1	Afu4g14530,	14.3	70.2	85.98	0.0141626	0.100456	1
GO:0045117	azole transmembrane transport	7	1	Afu1g14330,	14.3	70.2	85.98	0.0141626	0.100456	1
GO:0046165	alcohol biosynthetic process	96	2	Afu4g06940,Afu5g10670,	2.1	10.24	11.48	0.0160015	0.107216	1
GO:0034406	cell wall beta-glucan metabolic process	8	1	Afu1g03600,	12.5	61.43	73.69	0.0161703	0.107216	1
GO:0070879	fungal-type cell wall beta-glucan metabolic process	8	1	Afu1g03600,	12.5	61.43	73.69	0.0161703	0.107216	1
GO:0046513	ceramide biosynthetic process	10	1	Afu4g06940,	10	49.14	57.3	0.0201738	0.127581	1
GO:0046519	sphingoid metabolic process	10	1	Afu4g06940,	10	49.14	57.3	0.0201738	0.127581	1
GO:0031505	fungal-type cell wall organization	112	2	Afu1g03600,Afu7g08350,	1.8	8.78	9.8	0.0213936	0.127581	1
GO:0140115	export across plasma membrane	11	1	Afu1g14330,	9.1	44.67	51.57	0.0221698	0.127581	1
GO:0019646	aerobic electron transport chain	11	1	Afu4g11050,	9.1	44.67	51.57	0.0221698	0.127581	1
GO:0042939	tripeptide transport	11	1	Afu6g03720,	9.1	44.67	51.57	0.0221698	0.127581	1
GO:0044406	adhesion of symbiont to host	11	1	Afu1g03600,	9.1	44.67	51.57	0.0221698	0.127581	1
GO:0006808	regulation of nitrogen utilization	12	1	Afu4g14530,	8.3	40.95	46.88	0.0241619	0.13647	1
GO:0070647	protein modification by small protein conjugation or removal	124	2	Afu1g04710,Afu4g14530,	1.6	7.93	8.82	0.0258679	0.139926	1
GO:0042744	hydrogen peroxide catabolic process	13	1	Afu8g01670,	7.7	37.8	42.96	0.0261502	0.139926	1
GO:0042743	hydrogen peroxide metabolic process	13	1	Afu8g01670,	7.7	37.8	42.96	0.0261502	0.139926	1
GO:0000413	protein peptidyl-prolyl isomerization	14	1	Afu4g07650,	7.1	35.1	39.66	0.0281346	0.147949	1
GO:0006896	Golgi to vacuole transport	15	1	Afu5g11360,	6.7	32.76	36.82	0.0301152	0.15568	1
GO:0006066	alcohol metabolic process	141	2	Afu4g06940,Afu5g10670,	1.4	6.97	7.73	0.0327986	0.166726	1
GO:0006857	oligopeptide transport	17	1	Afu6g03720,	5.9	28.91	32.21	0.0340648	0.168345	1
GO:0031589	cell-substrate adhesion	18	1	Afu1g03600,	5.6	27.3	30.31	0.0360339	0.168345	1
GO:0070301	cellular response to hydrogen peroxide	18	1	Afu8g01670,	5.6	27.3	30.31	0.0360339	0.168345	1
GO:0006672	ceramide metabolic process	18	1	Afu4g06940,	5.6	27.3	30.31	0.0360339	0.168345	1
GO:0009267	cellular response to starvation	149	2	Afu4g06940,Afu4g11050,	1.3	6.6	7.3	0.0362878	0.168345	1
GO:0071555	cell wall organization	152	2	Afu1g03600,Afu7g08350,	1.3	6.47	7.15	0.0376323	0.168345	1
GO:0045229	external encapsulating structure organization	152	2	Afu1g03600,Afu7g08350,	1.3	6.47	7.15	0.0376323	0.168345	1
GO:0018208	peptidyl-proline modification	19	1	Afu4g07650,	5.3	25.86	28.63	0.0379992	0.168345	1
GO:1901617	organic hydroxy compound biosynthetic process	153	2	Afu4g06940,Afu5g10670,	1.3	6.42	7.11	0.0380847	0.168345	1
GO:0042594	response to starvation	160	2	Afu4g06940,Afu4g11050,	1.3	6.14	6.79	0.041311	0.173779	1
GO:0015850	organic hydroxy compound transport	21	1	Afu1g14330,	4.8	23.4	25.76	0.0419183	0.173779	1
GO:0071852	fungal-type cell wall organization or biogenesis	163	2	Afu1g03600,Afu7g08350,	1.2	6.03	6.66	0.0427248	0.173779	1
GO:0022414	reproductive process	393	3	Afu1g03600,Afu4g11050,Afu7g08350,	0.8	3.75	4.26	0.0436568	0.173779	1
GO:0002098	tRNA wobble uridine modification	22	1	Afu1g04710,	4.5	22.34	24.53	0.0438722	0.173779	1
GO:0042542	response to hydrogen peroxide	22	1	Afu8g01670,	4.5	22.34	24.53	0.0438722	0.173779	1
GO:0034312	diol biosynthetic process	22	1	Afu4g06940,	4.5	22.34	24.53	0.0438722	0.173779	1
GO:0034311	diol metabolic process	22	1	Afu4g06940,	4.5	22.34	24.53	0.0438722	0.173779	1
GO:0098754	detoxification	24	1	Afu1g14330,	4.2	20.48	22.39	0.0477686	0.186787	1
GO:0015718	monocarboxylic acid transport	25	1	Afu6g03720,	4	19.66	21.46	0.0497111	0.188035	1

### Sheet: GO CC enrichment
ID	Name	Bgd count	Result count	Result gene list	Pct of bgd	Fold enrichment	Odds ratio	P-value	Benjamini	Bonferroni
GO:0002144	cytosolic tRNA wobble base thiouridylase complex	2	1	Afu1g04710,	50	245.7	516.16	0.00406607	0.166066	0.333418
GO:0030123	AP-3 adaptor complex	3	1	Afu5g11360,	33.3	163.8	258.05	0.00609321	0.166066	0.499643
GO:0042652	mitochondrial respiratory chain complex I, peripheral segment	4	1	Afu4g11050,	25	122.85	172.02	0.00811643	0.166066	0.665547
GO:0005747	mitochondrial respiratory chain complex I	6	1	Afu4g11050,	16.7	81.9	103.19	0.0121511	0.166066	0.996393
GO:0045271	respiratory chain complex I	6	1	Afu4g11050,	16.7	81.9	103.19	0.0121511	0.166066	0.996393
GO:0030964	NADH dehydrogenase complex	6	1	Afu4g11050,	16.7	81.9	103.19	0.0121511	0.166066	0.996393
GO:1990819	actin fusion focus	9	1	Afu1g03600,	11.1	54.6	64.47	0.018174	0.183806	1
GO:0030119	AP-type membrane coat adaptor complex	10	1	Afu5g11360,	10	49.14	57.3	0.0201738	0.183806	1
GO:0005788	endoplasmic reticulum lumen	10	1	Afu4g07650,	10	49.14	57.3	0.0201738	0.183806	1
GO:0005576	extracellular region	413	3	Afu1g03600,Afu4g07650,Afu8g01670,	0.7	3.57	4.05	0.0493941	0.30048	1
GO:0098803	respiratory chain complex	25	1	Afu4g11050,	4	19.66	21.46	0.0497111	0.30048	1

### Sheet: Pathway enrichment
ID	Name	Bgd count	Result count	Result gene list	Pct of bgd	Fold enrichment	Odds ratio	P-value	Benjamini	Bonferroni
PWY-1881__PK__MetaCyc	formate oxidation to CO<sub>2</sub>	2	1	Afu4g11050,	50	151.21	328.73	0.00660337	0.329868	1
PWY-6696__PK__MetaCyc	oxalate degradation III	3	1	Afu4g11050,	33.3	100.81	164.32	0.00989004	0.329868	1
PWY-6145__PK__MetaCyc	superpathway of CMP-sialic acids biosynthesis	145	3	Afu1g04710,Afu4g14530,Afu7g08350,	2.1	6.26	8.16	0.0105398	0.329868	1
PWY-7529__PK__MetaCyc	CMP-<i>N</i>-acetyl-7-<i>O</i>-acetylneuraminate biosynthesis	145	3	Afu1g04710,Afu4g14530,Afu7g08350,	2.1	6.26	8.16	0.0105398	0.329868	1
PWY-7169__PK__MetaCyc	hyperxanthone E biosynthesis	58	2	Afu4g14530,Afu5g00630,	3.4	10.43	12.72	0.0149514	0.329868	1
PWY66-395__PK__MetaCyc	aspirin triggered resolvin D biosynthesis	59	2	Afu4g14530,Afu5g00630,	3.4	10.25	12.49	0.0154476	0.329868	1
PWY-6749__PK__MetaCyc	CMP-legionaminate biosynthesis I	169	3	Afu1g04710,Afu5g00630,Afu7g08350,	1.8	5.37	6.93	0.0159953	0.329868	1
PWY3DJ-12__PK__MetaCyc	ceramide <i>de novo</i> biosynthesis	5	1	Afu4g06940,	20	60.48	82.11	0.0164335	0.329868	1
PWY66-397__PK__MetaCyc	resolvin D biosynthesis	64	2	Afu4g14530,Afu5g00630,	3.1	9.45	11.47	0.0180349	0.329868	1
PWY-7093__PK__MetaCyc	vicianin bioactivation	7	1	Afu5g00630,	14.3	43.2	54.71	0.0229373	0.329868	1
GLUT-REDOX-PWY__PK__MetaCyc	glutathione-glutaredoxin redox reactions	7	1	Afu4g14530,	14.3	43.2	54.71	0.0229373	0.329868	1
PWY-6011__PK__MetaCyc	amygdalin and prunasin degradation	7	1	Afu5g00630,	14.3	43.2	54.71	0.0229373	0.329868	1
PWY-6998__PK__MetaCyc	CDP-D-arabitol biosynthesis	10	1	Afu1g04710,	10	30.24	36.44	0.0326191	0.329868	1
PWY-7127__PK__MetaCyc	CDP-D-mannitol biosynthesis	10	1	Afu1g04710,	10	30.24	36.44	0.0326191	0.329868	1
PWY-5506__PK__MetaCyc	methanol oxidation to formaldehyde IV	12	1	Afu8g01670,	8.3	25.2	29.8	0.0390247	0.329868	1
DETOX1-PWY__PK__MetaCyc	superoxide radicals degradation	14	1	Afu8g01670,	7.1	21.6	25.2	0.0453914	0.329868	1
