## Supplementary-file8-pathway-analysis for "Fungal Pathogen Gene Selection for Predicting the Onset of Infection Using a Multi-Stage Machine Learning Approach"

### Sheet: FungiDB ID conversion
query acc.ver	subject acc.ver	% identity	alignment length	mismatches	gap opens	q. start	q. end	s. start	s. end	evalue	bit core
Zt09_chr_12_00206	ZTRI_12.206.mRNA	100	965	0	0	225	1189	164	1128	0	1741
Zt09_chr_10_00159	ZTRI_10.159.mRNA	91.172	725	8	6	51	774	2	671	0	1043
Zt09_chr_12_00203	ZTRI_12.203.mRNA	95.845	2575	1	4	2480	5054	2019	4487	0	4240
Zt09_chr_13_00010	ZT3D1_G11088_t1	100	914	0	0	1	914	1	914	0	1649
Zt09_chr_1_00078	ZTRI_1.78.mRNA	100	2460	0	0	1	2460	1	2460	0	4437
Zt09_chr_1_00142	ZTRI_1.142.mRNA	100	1034	0	0	335	1368	220	1253	0	1865
Zt09_chr_1_00237	ZTRI_1.237.mRNA	98.822	4328	0	1	1	4328	1	4277	0	7617
Zt09_chr_1_00619	ZTRI_1.619.mRNA	90.941	1137	1	3	176	1312	54	1088	0	1665
Zt09_chr_2_00249	ZT3D1_G2397_t1	75.234	214	0	2	1	214	1	161	5.97e-45	187
Zt09_chr_2_01239	ZT3D1_G3383_t1	100	1345	0	0	277	1621	216	1560	0	2426
Zt09_chr_3_00393	ZT3D1_G3801_t1	96.166	1591	5	3	1	1591	1	1535	0	2632
Zt09_chr_3_00461	ZTRI_3.461.mRNA	100	1404	0	0	1	1404	1	1404	0	2533
Zt09_chr_3_00489	ZT3D1_G3895_t1	100	588	0	0	1	588	1	588	0	1061
Zt09_chr_3_00873	ZTRI_3.873.mRNA	100	927	0	0	1161	2087	997	1923	0	1673
Zt09_chr_4_00505	ZTRI_4.505.mRNA	88.905	1406	0	4	1	1406	1	1250	0	1956
Zt09_chr_5_00416	ZTRI_5.416.mRNA	100	1792	0	0	169	1960	80	1871	0	3232
Zt09_chr_5_00763	ZTRI_5.763.mRNA	94.565	1104	2	4	1	1104	1	1046	0	1755
Zt09_chr_8_00269	ZTRI_8.269.mRNA	100	2188	0	0	227	2414	164	2351	0	3947
Zt09_chr_8_00279	ZTRI_8.279.mRNA	100	2198	0	0	1	2198	1	2198	0	3965
Zt09_chr_9_00376	ZTRI_9.376.mRNA	100	462	0	0	1	462	1	462	0	834

### Sheet: GO BP enrichment
ID	Name	Bgd count	Result count	Result gene list	Pct of bgd	Fold enrichment	Odds ratio	P-value	Benjamini	Bonferroni
GO:0030148	sphingolipid biosynthetic process	4	1	ZTRI_12.206,	25	143.02	209.3	0.00697524	0.14941	0.195307
GO:0008610	lipid biosynthetic process	92	2	ZTRI_12.206,ZTRI_5.763,	2.2	12.44	15.29	0.0106722	0.14941	0.298821
GO:0006665	sphingolipid metabolic process	15	1	ZTRI_12.206,	6.7	38.14	44.77	0.0259297	0.221399	0.726032
GO:0006979	response to oxidative stress	23	1	ZTRI_8.269,	4.3	24.87	28.45	0.0395075	0.221399	1
GO:0046467	membrane lipid biosynthetic process	25	1	ZTRI_12.206,	4	22.88	26.07	0.042875	0.221399	1
GO:0006629	lipid metabolic process	204	2	ZTRI_12.206,ZTRI_5.763,	1	5.61	6.69	0.0474427	0.221399	1

### Sheet: GO MF enrichment
ID	Name	Bgd count	Result count	Result gene list	Pct of bgd	Fold enrichment	Odds ratio	P-value	Benjamini	Bonferroni
GO:0042284	sphingolipid delta-4 desaturase activity	1	1	ZTRI_12.206,	100	572.09	inf	0.00174797	0.0856507	0.0856507
GO:0004096	catalase activity	7	1	ZTRI_8.269,	14.3	81.73	104.6	0.0121776	0.298352	0.596703
GO:0016491	oxidoreductase activity	781	4	ZTRI_12.206,ZTRI_3.873,ZTRI_5.763,ZTRI_8.269,	0.5	2.93	4.05	0.0379308	0.43564	1

### Sheet: Pathway enrichment
ID	Name	Bgd count	Result count	Result gene list	Pct of bgd	Fold enrichment	Odds ratio	P-value	Benjamini	Bonferroni
PWY-5996__PK__MetaCyc	oleate biosynthesis II (animals and fungi)	4	1	ZTRI_12.206,	25	123.43	191.44	0.00808077	0.288753	0.953531
PWY3DJ-12__PK__MetaCyc	ceramide <i>de novo</i> biosynthesis	5	1	ZTRI_12.206,	20	98.74	143.54	0.0100922	0.288753	1
PWY-7277__PK__MetaCyc	sphingolipid biosynthesis (mammals)	12	1	ZTRI_12.206,	8.3	41.14	52.09	0.0240745	0.288753	1
PWY-6011__PK__MetaCyc	amygdalin and prunasin degradation	13	1	ZTRI_3.873,	7.7	37.98	47.74	0.0260581	0.288753	1
DETOX1-PWY__PK__MetaCyc	superoxide radicals degradation	13	1	ZTRI_8.269,	7.7	37.98	47.74	0.0260581	0.288753	1
PWY-7093__PK__MetaCyc	vicianin bioactivation	13	1	ZTRI_3.873,	7.7	37.98	47.74	0.0260581	0.288753	1
ec01040__PK__KEGG	Biosynthesis of unsaturated fatty acids	15	1	ZTRI_12.206,	6.7	32.91	40.89	0.0300149	0.288753	1
PWY-6997__PK__MetaCyc	furfural degradation	16	1	ZTRI_3.873,	6.3	30.86	38.16	0.0319882	0.288753	1
PWY-7000__PK__MetaCyc	kanamycin biosynthesis	16	1	ZTRI_3.873,	6.3	30.86	38.16	0.0319882	0.288753	1
PWY-5506__PK__MetaCyc	methanol oxidation to formaldehyde IV	18	1	ZTRI_8.269,	5.6	27.43	33.65	0.0359243	0.288753	1
DETOX1-PWY-1__PK__MetaCyc	reactive oxygen species degradation	21	1	ZTRI_8.269,	4.8	23.51	28.57	0.0418028	0.288753	1
CHOLINE-BETAINE-ANA-PWY__PK__MetaCyc	choline degradation I	24	1	ZTRI_3.873,	4.2	20.57	24.83	0.0476505	0.288753	1
PWY-7494__PK__MetaCyc	choline degradation IV	24	1	ZTRI_3.873,	4.2	20.57	24.83	0.0476505	0.288753	1
BETSYN-PWY__PK__MetaCyc	glycine betaine biosynthesis I (Gram-negative bacteria)	24	1	ZTRI_3.873,	4.2	20.57	24.83	0.0476505	0.288753	1
PWY1F-353__PK__MetaCyc	glycine betaine biosynthesis III (plants)	25	1	ZTRI_3.873,	4	19.75	23.78	0.049593	0.288753	1
P542-PWY__PK__MetaCyc	choline-<i>O</i>-sulfate degradation	25	1	ZTRI_3.873,	4	19.75	23.78	0.049593	0.288753	1
